# Linking extreme seasonality and gene expression in arctic marine protists

**DOI:** 10.1101/2021.11.11.467955

**Authors:** Magdalena Wutkowska, Anna Vader, Ramiro Logares, Eric Pelletier, Tove M. Gabrielsen

## Abstract

At high latitudes, strong seasonal differences in light availability affect marine organisms and restrict the timing of ecosystem processes. Marine protists are key players in Arctic aquatic ecosystems, yet little is known about their ecological roles over yearly cycles. This is especially true for the dark polar night period, which up until recently was assumed to be devoid of biological activity. A 12 million transcripts catalogue was built from 0.45-10 μm protist assemblages sampled over 13 months in a time series station in an arctic fjord in Svalbard. Community gene expression was correlated with seasonality, with light as the main driving factor. Transcript diversity and evenness were higher during polar night compared to polar day. Light-dependent functions had higher relative expression during polar day, except phototransduction. 64% of the most expressed genes could not be functionally annotated, yet up to 78% were identified in arctic samples from *Tara* Oceans, suggesting that arctic marine assemblages are distinct from those from other oceans. Our study increases understanding of the links between extreme seasonality and biological processes in pico- and nanoplanktonic protists. Our results set the ground for future monitoring studies investigating the seasonal impact of climate change on the communities of microbial eukaryotes in the High Arctic.
