## Supplement 1 for "Linking extreme seasonality and gene expression in arctic marine protists"

### Sheet: Sheet1
raw_names	NG-12240_06_08_2012_lib178928_5392_4_1.fastq.gz	NG-12240_06_08_2012_lib178928_5392_4_2.fastq.gz	NG-12240_10_01_2013_lib178931_5392_4_1.fastq.gz	NG-12240_10_01_2013_lib178931_5392_4_2.fastq.gz	NG-12240_14_12_2011_lib178921_5392_4_1.fastq.gz	NG-12240_14_12_2011_lib178921_5392_4_2.fastq.gz	NG-12240_26_04_2012_lib178924_5415_1_1.fastq.gz	NG-12240_26_04_2012_lib178924_5415_1_2.fastq.gz	NG-12240_28_01_2012_lib178923_5392_4_1.fastq.gz	NG-12240_28_01_2012_lib178923_5392_4_2.fastq.gz	NG-12240_29_11_2012_lib178930_5392_4_1.fastq.gz	NG-12240_29_11_2012_lib178930_5392_4_2.fastq.gz	NG-12240_30_05_2012_lib178926_5392_4_1.fastq.gz	NG-12240_30_05_2012_lib178926_5392_4_2.fastq.gz	NG-12240_10_05_2012_lib197614_5489_1_1.fastq.gz	NG-12240_10_05_2012_lib197614_5489_1_2.fastq.gz	NG-12240_06_07_2012_lib197615_5489_1_1.fastq.gz	NG-12240_06_07_2012_lib197615_5489_1_2.fastq.gz	NG-12240_17_01_2012_1_joinedlibraries.fastq.gz	NG-12240_17_01_2012_2_joinedlibraries.fastq.gz	NG-12240_18_09_2012_1_joinedlibraries.fastq.gz	NG-12240_18_09_2012_2_joinedlibraries.fastq.gz
date	06.08.2012F	06.08.2012R	10.01.2013F	10.01.2013R	14.12.2011F	14.12.2011R	26.04.2012F	26.04.2012R	28.01.2012F	28.01.2012R	29.11.2012F	29.11.2012R	30.05.2012F	30.05.2012R	10.05.2012F	10.05.2012R	06.07.2012F	06.07.2012R	17.01.2012F	17.01.2012R	18.09.2012F	18.09.2012R
library ID	178928	178928	178931	178931	178921	178921	178924	178924	178923	178923	178930	178930	178926	178926	197614	197614	197615	197615	178922	178922	178929	178929
GC%	44	46	49	51	53	54	42	39	52	54	51	52	40	43	43	35	44	36	43	44	39	41
reads per file	53095430	53095430	29217339	29217339	53507834	53507834	42187756	42187756	44223545	44223545	36511980	36511980	66139964	66139964	33405001	33405001	45126210	45126210	16733154	16733154	14583344	14583344
input_reads	106190860		58434678		107015668		84375512		88447090		73023960		132279928		66810002		90252420		33466308		29166688
input_bp	16034819860		8823636378		16159365868		12740702312		13355510590		11026617960		19974269128		10088310302		13628115420		5053412508		4404169888
total_removed_adapters (reads)	3594274 reads (3.38%)		1008282 reads (1.73%)		710068 reads (0.66%)		2964822 reads (3.51%)		853122 reads (0.96%)		2985896 reads (4.09%)		2882120 reads (2.18%)		4833014 reads (7.23%)		8082018 reads (8.95%)		780138 reads (2.33%)		305550 reads (1.05%)
total_removed_adapters (bp)	767197458 bases (4.78%)		250592800 bases (2.84%)		252485450 bases (1.56%)		617320950 bases (4.85%)		256674520 bases (1.92%)		609093454 bases (5.52%)		671812558 bases (3.36%)		855073868 bases (8.48%)		1402519158 bases (10.29%)		177937372 bases (3.52%)		87869456 bases (2.00%)
after removing _adapters (reads)	102596586		57426396		106305600		81410690		87593968		70038064		129397808		61976988		82170402		32686170		28861138
after removing _adapters (bp)	15267622402		8573043578		15906880418		12123381362		13098836070		10417524506		19302456570		9233236434		12225596262		4875475136		4316300432
total_removed_overrepresented (reads)	12727556 reads (12.41% )		4339668 reads (7.56%)		2156654 reads (2.03%)		14902534 reads (18.31%)		3437922 reads (3.92%)		3745474 reads (5.35%)		21528038 reads (16.64%)		17322844 reads (27.95%)		24853874 reads (30.25%)		5134692 reads (15.71%)		6540160 reads (22.66%)
total_removed_overrepresented (bp)	1908980870 bases (12.50%)		650943022 bases (7.59%)		323493264 bases (2.03%)		2235360402 bases (18.44%)		515681928 bases (3.94%)		561804262 bases (5.39%)		3229154020 bases (16.73%)		2598424624 bases (28.14%)		3728078590 bases (30.49%)		770199344 bases (15.80%)		981023728 bases (22.73%)
after removing overrepresented sequences (polyAT) (reads)	89869030		53086728		104148946		66508156		84156046		66292590		107869770		44654144		57316528		27551478		22320978
after removing overrepresented sequences (polyAT) (bp)	13358641532		7922100556		15583387154		9888020960		12583154142		9855720244		16073302550		6634811810		8497517672		4105275792		3335276704
total_contaminants_removed (reads)	22 reads (0.00%)		10 reads (0.00%)		24 reads (0.00%)		32 reads (0.00%)		14 reads (0.00%)		28 reads (0.00%)		28 reads (0.00%)		122 reads (0.00%)		90 reads (0.00%)		234 reads (0.00%)		296 reads (0.00%)
total_contaminants_removed (bp)	3300 bases (0.00%)		1500 bases (0.00%)		3600 bases (0.00%)		4800 bases (0.00%)		2058 bases (0.00%)		4200 bases (0.00%)		4140 bases (0.00%)		18300 bases (0.00%)		13500 bases (0.00%)		35100 bases (0.00%)		44400 bases (0.00%)
after removing contamination (phiX) (reads)	89869008		53086718		104148922		66508124		84156032		66292562		107869742		44654022		57316438		27551244		22320682
after removing contamination (phiX) (bp)	13358638232		7922099056		15583383554		9888016160		12583152084		9855716044		16073298410		6634793510		8497504172		4105240692		3335232304
% of the sequences removed by SortMeRNA	12941569 (14.40%)		574047 (1.08%)		1259344 (1.21%)		1083885 (1.63%)		788344 (0.94%)		761703 (1.15%)		4361208 (4.04%)		920961 (2.06%)		892946 (1.56%)		481828 (1.75%)		502888 (2.25%)
Qtrimmed (reads)	38996457 reads (50.96%)		28274738 reads (54.02%)		65542976 reads (63.94%)		7800603 reads (11.96%)		48298698 reads (58.12%)		35887947 reads (54.92%)		53213423 reads (51.71%)		16744756 reads (38.49%)		20566426 reads (36.59%)		9731912 reads (36.14%)		9171496 reads (42.28%)
total_removed_in_trimming <q20 <50bp (reads)	4552988 reads (5.95%)		3340956 reads (6.38%)		7721716 reads (7.53%)		58760 reads (1.32%)		6267376 reads (7.54%)		4650486 reads (7.12%)		6634722 reads (6.45%)		1284764 reads (2.95%)		1539676 reads (2.74%)		1524976 reads (5.66%)		1386468 reads (6.39%)
total_removed_in_trimming <q20 <50bp (bp)	1823066072 bases (16.04%)		1361719455 bases (17.43%)		3191879880 bases (20.81%)		231178829 bases (2.38%)		2438453708 bases (19.63%)		1774945335 bases (18.27%)		2549316689 bases (16.63%)		578366329 bases (8.95%)		702210113 bases (8.43%)		493699194 bases (12.31%)		465521314 bases (14.36%)
after quality trimming <q20 (reads) and removing <25bp	71977304		48999030		94780860		64352188		76829564		60690026		96267868		42218506		54665634		25403058		20307194
after quality trimming <q20 (bp) and removing <25bp	9540035522		6448676667		12144896024		9463284051		9986095094		7938701707		12782570045		5884564151		7629747557		3518411592		2775863824
q20
preprocessing left XX% of the input reads	67.7811		83.8527		88.5673		76.2688		86.865		83.1097		72.7759		63.1919		60.5697		75.9064		69.6246
preprocessing left XX% of the input base pairs	59.4957		73.0841		75.157		74.276		74.7713		71.9958		63.9952		58.3305		55.9853		69.6245		63.0281

### Sheet: Sheet2
date	06.08.2012F	06.08.2012R	10.01.2013F	10.01.2013R	14.12.2011F	14.12.2011R	26.04.2012F	26.04.2012R
library ID	178928	178928	178931	178931	178921	178921	178924	178924
GC%	44	46	49	51	53	54	42	39
reads per file	53095430	53095430	29217339	29217339	53507834	53507834	42187756	42187756
input_reads	106190860		58434678		107015668		84375512
input_bp	16034819860		8823636378		16159365868		12740702312
total_removed_adapters (reads)	3594274 reads (3.38%)		1008282 reads (1.73%)		710068 reads (0.66%)		2964822 reads (3.51%)
total_removed_adapters (bp)	767197458 bases (4.78%)		250592800 bases (2.84%)		252485450 bases (1.56%)		617320950 bases (4.85%)
after removing _adapters (reads)	102596586		57426396		106305600		81410690
after removing _adapters (bp)	15267622402		8573043578		15906880418		12123381362
total_removed_overrepresented (reads)	12727556 reads (12.41% )		4339668 reads (7.56%)		2156654 reads (2.03%)		14902534 reads (18.31%)
total_removed_overrepresented (bp)	1908980870 bases (12.50%)		650943022 bases (7.59%)		323493264 bases (2.03%)		2235360402 bases (18.44%)
after removing overrepresented sequences (polyAT) (reads)	89869030		53086728		104148946		66508156
after removing overrepresented sequences (polyAT) (bp)	13358641532		7922100556		15583387154		9888020960
total_contaminants_removed (reads)	22 reads (0.00%)		10 reads (0.00%)		24 reads (0.00%)		32 reads (0.00%)
total_contaminants_removed (bp)	3300 bases (0.00%)		1500 bases (0.00%)		3600 bases (0.00%)		4800 bases (0.00%)
after removing contamination (phiX) (reads)	89869008		53086718		104148922		66508124
after removing contamination (phiX) (bp)	13358638232		7922099056		15583383554		9888016160
% of the sequences removed by SortMeRNA	12941569 (14.40%)		574047 (1.08%)		1259344 (1.21%)		1083885 (1.63%)
Qtrimmed (reads)	38996457 reads (50.96%)		28274738 reads (54.02%)		65542976 reads (63.94%)		7800603 reads (11.96%)
total_removed_in_trimming <q20 <50bp (reads)	4552988 reads (5.95%)		3340956 reads (6.38%)		7721716 reads (7.53%)		58760 reads (1.32%)
total_removed_in_trimming <q20 <50bp (bp)	1823066072 bases (16.04%)		1361719455 bases (17.43%)		3191879880 bases (20.81%)		231178829 bases (2.38%)
after quality trimming <q20 (reads) and removing <25bp	71977304		48999030		94780860		64352188
after quality trimming <q20 (bp) and removing <25bp	9540035522		6448676667		12144896024		9463284051
q20
preprocessing left XX% of the input reads	67.7811		83.8527		88.5673		76.2688
preprocessing left XX% of the input base pairs	59.4957		73.0841		75.157		74.276
date	28.01.2012F	28.01.2012R	29.11.2012F	29.11.2012R	30.05.2012F	30.05.2012R	10.05.2012F	10.05.2012R
library ID	178923	178923	178930	178930	178926	178926	197614	197614
GC%	52	54	51	52	40	43	43	35
reads per file	44223545	44223545	36511980	36511980	66139964	66139964	33405001	33405001
input_reads	88447090		73023960		132279928		66810002
input_bp	13355510590		11026617960		19974269128		10088310302
total_removed_adapters (reads)	853122 reads (0.96%)		2985896 reads (4.09%)		2882120 reads (2.18%)		4833014 reads (7.23%)
total_removed_adapters (bp)	256674520 bases (1.92%)		609093454 bases (5.52%)		671812558 bases (3.36%)		855073868 bases (8.48%)
after removing _adapters (reads)	87593968		70038064		129397808		61976988
after removing _adapters (bp)	13098836070		10417524506		19302456570		9233236434
total_removed_overrepresented (reads)	3437922 reads (3.92%)		3745474 reads (5.35%)		21528038 reads (16.64%)		17322844 reads (27.95%)
total_removed_overrepresented (bp)	515681928 bases (3.94%)		561804262 bases (5.39%)		3229154020 bases (16.73%)		2598424624 bases (28.14%)
after removing overrepresented sequences (polyAT) (reads)	84156046		66292590		107869770		44654144
after removing overrepresented sequences (polyAT) (bp)	12583154142		9855720244		16073302550		6634811810
total_contaminants_removed (reads)	14 reads (0.00%)		28 reads (0.00%)		28 reads (0.00%)		122 reads (0.00%)
total_contaminants_removed (bp)	2058 bases (0.00%)		4200 bases (0.00%)		4140 bases (0.00%)		18300 bases (0.00%)
after removing contamination (phiX) (reads)	84156032		66292562		107869742		44654022
after removing contamination (phiX) (bp)	12583152084		9855716044		16073298410		6634793510
% of the sequences removed by SortMeRNA	788344 (0.94%)		761703 (1.15%)		4361208 (4.04%)		920961 (2.06%)
Qtrimmed (reads)	48298698 reads (58.12%)		35887947 reads (54.92%)		53213423 reads (51.71%)		16744756 reads (38.49%)
total_removed_in_trimming <q20 <50bp (reads)	6267376 reads (7.54%)		4650486 reads (7.12%)		6634722 reads (6.45%)		1284764 reads (2.95%)
total_removed_in_trimming <q20 <50bp (bp)	2438453708 bases (19.63%)		1774945335 bases (18.27%)		2549316689 bases (16.63%)		578366329 bases (8.95%)
after quality trimming <q20 (reads) and removing <25bp	76829564		60690026		96267868		42218506
after quality trimming <q20 (bp) and removing <25bp	9986095094		7938701707		12782570045		5884564151
q20
preprocessing left XX% of the input reads	86.865		83.1097		72.7759		63.1919
preprocessing left XX% of the input base pairs	74.7713		71.9958		63.9952		58.3305
date	06.07.2012F	06.07.2012R	17.01.2012F	17.01.2012R	18.09.2012F	18.09.2012R
library ID	197615	197615	178922	178922	178929	178929
GC%	44	36	43	44	39	41
reads per file	45126210	45126210	16733154	16733154	14583344	14583344
input_reads	90252420		33466308		29166688
input_bp	13628115420		5053412508		4404169888
total_removed_adapters (reads)	8082018 reads (8.95%)		780138 reads (2.33%)		305550 reads (1.05%)
total_removed_adapters (bp)	1402519158 bases (10.29%)		177937372 bases (3.52%)		87869456 bases (2.00%)
after removing _adapters (reads)	82170402		32686170		28861138
after removing _adapters (bp)	12225596262		4875475136		4316300432
total_removed_overrepresented (reads)	24853874 reads (30.25%)		5134692 reads (15.71%)		6540160 reads (22.66%)
total_removed_overrepresented (bp)	3728078590 bases (30.49%)		770199344 bases (15.80%)		981023728 bases (22.73%)
after removing overrepresented sequences (polyAT) (reads)	57316528		27551478		22320978
after removing overrepresented sequences (polyAT) (bp)	8497517672		4105275792		3335276704
total_contaminants_removed (reads)	90 reads (0.00%)		234 reads (0.00%)		296 reads (0.00%)
total_contaminants_removed (bp)	13500 bases (0.00%)		35100 bases (0.00%)		44400 bases (0.00%)
after removing contamination (phiX) (reads)	57316438		27551244		22320682
after removing contamination (phiX) (bp)	8497504172		4105240692		3335232304
% of the sequences removed by SortMeRNA	892946 (1.56%)		481828 (1.75%)		502888 (2.25%)
Qtrimmed (reads)	20566426 reads (36.59%)		9731912 reads (36.14%)		9171496 reads (42.28%)
total_removed_in_trimming <q20 <50bp (reads)	1539676 reads (2.74%)		1524976 reads (5.66%)		1386468 reads (6.39%)
total_removed_in_trimming <q20 <50bp (bp)	702210113 bases (8.43%)		493699194 bases (12.31%)		465521314 bases (14.36%)
after quality trimming <q20 (reads) and removing <25bp	54665634		25403058		20307194
after quality trimming <q20 (bp) and removing <25bp	7629747557		3518411592		2775863824
q20
preprocessing left XX% of the input reads	60.5697		75.9064		69.6246
preprocessing left XX% of the input base pairs	55.9853		69.6245		63.0281
